# A temporary challenge by tumor cells can lead to a permanent partial-impairment of memory CD8 T cell function

**DOI:** 10.1101/2025.02.17.638652

**Authors:** Daphné Laubreton, Margaux Prieux, Sophia Djebali, Maxence Dubois, Simon De Bernard, Olivier Gandrillon, Christophe Arpin, Jacqueline Marvel

## Abstract

Memory CD8 T cells typically exhibit improved effector functions compared to their naive counterparts. However, under certain activation conditions, such as chronic viral infections or cancer, these cells may develop functional defects. In this study, we compared the functional quality of memory CD8 T cells generated following tumor rejection with those arising from an acute viral infection. We found that tumor-induced (Tum-CD8) memory cells exhibited a distinct phenotype and transcriptomic profile compared with viral-induced (Vir-CD8) memory cells. These memory cells are characterized by the expression of inhibitory receptors and displayed altered functions including reduced IFNγ and TNFα production as well as changes in integrin expression. Additionally, the protective capacity of Tum-CD8 memory cells was flawed relative to that of Vir-CD8 memory cells. Importantly, the functional defects of Tum-CD8 persisted upon viral recall. Together, these findings indicate that transient tumoral stimulation can imprint a stable partial exhaustion-like program on memory CD8 T cells.
