## Supplementary Tables for "A temporary challenge by tumor cells can lead to a permanent partial-impairment of memory CD8 T cell function"

### Sheet: Table 1
Supplementary Table 1 : Differentially expressed genes between Vir-CD8 and Tum-CD8
Gene	Comparison	logFC	AveExpr	P.Value	adj.P.Val
Lgals3	V-CD8 vs T-CD8 (quiescent)	1.62525	1.91512	7.73542e-06	0.00398772
Capg	V-CD8 vs T-CD8 (quiescent)	1.47297	1.72096	9.95817e-06	0.00490647
X4930453N24Rik	V-CD8 vs T-CD8 (quiescent)	-1.01476	1.22968	0.000406379	0.0389805
Creld2	V-CD8 vs T-CD8 (quiescent)	-1.0212	0.814707	0.000122068	0.0209197
Phb	V-CD8 vs T-CD8 (quiescent)	-1.02711	1.72196	0.000484744	0.043425
Farsb	V-CD8 vs T-CD8 (quiescent)	-1.03371	1.21946	0.000496272	0.0437941
Ctsd	V-CD8 vs T-CD8 (quiescent)	-1.03977	4.72746	0.000171321	0.0250108
Shmt2	V-CD8 vs T-CD8 (quiescent)	-1.0405	1.24022	0.000314185	0.0337749
Tspan3	V-CD8 vs T-CD8 (quiescent)	-1.04063	0.666225	5.46072e-05	0.0124179
Acly	V-CD8 vs T-CD8 (quiescent)	-1.0426	1.40939	0.000536808	0.0456673
Naa10	V-CD8 vs T-CD8 (quiescent)	-1.0431	0.976588	2.48003e-05	0.00916448
Snx3	V-CD8 vs T-CD8 (quiescent)	-1.04375	1.80943	0.000611322	0.0481669
Slc25a11	V-CD8 vs T-CD8 (quiescent)	-1.04586	1.3463	0.000583115	0.0469071
Tmem50a	V-CD8 vs T-CD8 (quiescent)	-1.05191	2.97755	0.000236917	0.0311283
Zfp263	V-CD8 vs T-CD8 (quiescent)	-1.05824	1.06445	0.000269049	0.0313309
Ppib	V-CD8 vs T-CD8 (quiescent)	-1.06037	2.36816	0.000687899	0.0497068
Il21r	V-CD8 vs T-CD8 (quiescent)	-1.06497	1.40345	0.000667813	0.049453
Ist1	V-CD8 vs T-CD8 (quiescent)	-1.06542	1.20273	0.000264419	0.0313309
Cdc42	V-CD8 vs T-CD8 (quiescent)	-1.07222	4.85608	2.41511e-05	0.00916448
Fam173a	V-CD8 vs T-CD8 (quiescent)	-1.07323	1.65538	0.00013522	0.0222081
Serinc3	V-CD8 vs T-CD8 (quiescent)	-1.07379	2.4244	0.00026593	0.0313309
Sptssa	V-CD8 vs T-CD8 (quiescent)	-1.07522	1.9125	0.000297639	0.0323756
Mbnl1	V-CD8 vs T-CD8 (quiescent)	-1.07584	4.285	1.33896e-09	7.91658e-06
Sp100	V-CD8 vs T-CD8 (quiescent)	-1.07599	3.52511	0.000353414	0.035719
Rae1	V-CD8 vs T-CD8 (quiescent)	-1.07833	1.04321	0.000249433	0.0313309
Twf2	V-CD8 vs T-CD8 (quiescent)	-1.09569	1.45629	0.00029843	0.0323756
Atp6ap1	V-CD8 vs T-CD8 (quiescent)	-1.10026	1.53017	0.00061633	0.0481669
Atp5c1	V-CD8 vs T-CD8 (quiescent)	-1.11384	2.9337	0.000338558	0.035118
Myc	V-CD8 vs T-CD8 (quiescent)	-1.1147	1.77144	0.000290986	0.0323756
Pim2	V-CD8 vs T-CD8 (quiescent)	-1.12561	0.99561	3.20305e-05	0.0106411
Ech1	V-CD8 vs T-CD8 (quiescent)	-1.1267	1.77579	0.000555969	0.0466265
Pcmt1	V-CD8 vs T-CD8 (quiescent)	-1.13068	1.16609	6.50359e-05	0.0142417
Nat8f4	V-CD8 vs T-CD8 (quiescent)	-1.14124	2.93977	0.000543759	0.0459282
Tmem59	V-CD8 vs T-CD8 (quiescent)	-1.14157	2.701	0.000221244	0.0297297
Gimap7	V-CD8 vs T-CD8 (quiescent)	-1.14507	1.17465	5.33399e-05	0.0123675
Cdc42se2	V-CD8 vs T-CD8 (quiescent)	-1.14815	1.6869	0.000670257	0.049453
Dynll1	V-CD8 vs T-CD8 (quiescent)	-1.14941	2.43326	0.000163288	0.0246716
Fli1	V-CD8 vs T-CD8 (quiescent)	-1.15051	1.46328	0.000183972	0.0258985
Serpina3g	V-CD8 vs T-CD8 (quiescent)	-1.15212	0.781852	3.76424e-05	0.0115825
Isca1	V-CD8 vs T-CD8 (quiescent)	-1.16906	1.01417	2.94036e-05	0.0102264
Itgb2	V-CD8 vs T-CD8 (quiescent)	-1.16952	3.72953	0.000276987	0.031494
Mat2b	V-CD8 vs T-CD8 (quiescent)	-1.16983	1.82711	0.000345333	0.0352031
Ucp2	V-CD8 vs T-CD8 (quiescent)	-1.17137	4.05883	4.56844e-05	0.0115825
Bsg	V-CD8 vs T-CD8 (quiescent)	-1.17417	2.1557	0.000244371	0.0313309
Epsti1	V-CD8 vs T-CD8 (quiescent)	-1.18362	3.52151	2.15652e-05	0.00850028
Eno1	V-CD8 vs T-CD8 (quiescent)	-1.18559	4.48236	0.000197446	0.0271489
Serp1	V-CD8 vs T-CD8 (quiescent)	-1.18748	1.83383	0.000264317	0.0313309
Gramd1a	V-CD8 vs T-CD8 (quiescent)	-1.19747	2.19653	0.000482474	0.043425
Fam49b	V-CD8 vs T-CD8 (quiescent)	-1.19957	2.40832	0.00036318	0.0360891
Dok2	V-CD8 vs T-CD8 (quiescent)	-1.20659	1.62664	0.000252717	0.0313309
Cops6	V-CD8 vs T-CD8 (quiescent)	-1.20697	1.77607	0.000255936	0.0313309
Rbm42	V-CD8 vs T-CD8 (quiescent)	-1.20761	1.64902	0.000272904	0.0313309
Dpp4	V-CD8 vs T-CD8 (quiescent)	-1.2177	1.98749	0.000160586	0.0246615
Gm12248	V-CD8 vs T-CD8 (quiescent)	-1.22253	1.37259	4.60614e-05	0.0115825
Klf12	V-CD8 vs T-CD8 (quiescent)	-1.22368	1.24284	4.20192e-05	0.0115825
Eif4a1	V-CD8 vs T-CD8 (quiescent)	-1.22752	3.68503	0.000147469	0.0235651
Zfp207	V-CD8 vs T-CD8 (quiescent)	-1.22842	2.11297	9.28383e-05	0.0178254
Tbc1d10c	V-CD8 vs T-CD8 (quiescent)	-1.22917	4.40746	0.000158497	0.0246615
Akr1a1	V-CD8 vs T-CD8 (quiescent)	-1.24793	3.01839	0.000623216	0.0481669
Atp5f1	V-CD8 vs T-CD8 (quiescent)	-1.25472	3.06434	0.000317755	0.0338509
Olfr461	V-CD8 vs T-CD8 (quiescent)	-1.26871	2.47808	0.000243722	0.0313309
Traf3ip3	V-CD8 vs T-CD8 (quiescent)	-1.27723	2.09161	3.99694e-05	0.0115825
Tmed9	V-CD8 vs T-CD8 (quiescent)	-1.28135	1.85645	1.821e-05	0.00742528
Rnf167	V-CD8 vs T-CD8 (quiescent)	-1.2822	1.80212	4.84241e-05	0.0115825
Sirt7	V-CD8 vs T-CD8 (quiescent)	-1.29907	2.01667	0.000129741	0.0216083
Pgk1	V-CD8 vs T-CD8 (quiescent)	-1.30768	2.01079	0.000401206	0.0388874
B4galnt1	V-CD8 vs T-CD8 (quiescent)	-1.31299	3.59097	0.000164825	0.0246716
Prelid1	V-CD8 vs T-CD8 (quiescent)	-1.31579	2.91103	9.34608e-05	0.0178254
Ahsa1	V-CD8 vs T-CD8 (quiescent)	-1.32593	1.70599	4.82159e-05	0.0115825
Tagln2	V-CD8 vs T-CD8 (quiescent)	-1.34192	4.25444	7.75624e-06	0.00398772
Fubp1	V-CD8 vs T-CD8 (quiescent)	-1.34562	2.4121	0.000140624	0.0227792
Arhgef3	V-CD8 vs T-CD8 (quiescent)	-1.36246	1.8851	0.00015937	0.0246615
Mcm6	V-CD8 vs T-CD8 (quiescent)	-1.37371	1.25515	6.42873e-06	0.00366978
Cap1	V-CD8 vs T-CD8 (quiescent)	-1.3957	2.04853	2.19257e-06	0.00158015
Phyhd1	V-CD8 vs T-CD8 (quiescent)	-1.4065	1.61603	3.23958e-05	0.0106411
Dgka	V-CD8 vs T-CD8 (quiescent)	-1.4161	3.16316	4.83778e-05	0.0115825
Itga4	V-CD8 vs T-CD8 (quiescent)	-1.43448	2.63061	4.06826e-05	0.0115825
Dbnl	V-CD8 vs T-CD8 (quiescent)	-1.44555	1.79541	1.39845e-05	0.00612469
Prkar1a	V-CD8 vs T-CD8 (quiescent)	-1.48975	3.20268	4.59041e-06	0.00301564
Mob3a	V-CD8 vs T-CD8 (quiescent)	-1.50438	2.26307	1.72066e-05	0.0072667
Cnp	V-CD8 vs T-CD8 (quiescent)	-1.50994	2.81613	3.68732e-05	0.0115825
Ptbp1	V-CD8 vs T-CD8 (quiescent)	-1.51137	2.27502	1.13589e-05	0.00537275
Esyt1	V-CD8 vs T-CD8 (quiescent)	-1.54445	2.99174	6.51715e-06	0.00366978
Arhgap9	V-CD8 vs T-CD8 (quiescent)	-1.54502	2.59627	6.31925e-06	0.00366978
Msn	V-CD8 vs T-CD8 (quiescent)	-1.58116	3.7874	1.60513e-06	0.00126538
Ubc	V-CD8 vs T-CD8 (quiescent)	-1.61915	4.31641	1.23618e-05	0.00562225
Skap1	V-CD8 vs T-CD8 (quiescent)	-1.63155	2.91215	2.46057e-07	0.000415661
Stip1	V-CD8 vs T-CD8 (quiescent)	-1.63364	1.53207	5.54988e-07	0.000621179
Ltb	V-CD8 vs T-CD8 (quiescent)	-1.63462	3.8729	6.30372e-07	0.000621179
Vcp	V-CD8 vs T-CD8 (quiescent)	-1.8066	2.59134	4.76247e-07	0.000621179
Ccnd3	V-CD8 vs T-CD8 (quiescent)	-1.83748	3.28246	1.43035e-06	0.00120814
Sash3	V-CD8 vs T-CD8 (quiescent)	-1.84678	3.21975	6.83219e-08	0.000161581
Stat1	V-CD8 vs T-CD8 (quiescent)	-1.97678	2.37564	3.02547e-08	8.94405e-05
Plac8	V-CD8 vs T-CD8 (quiescent)	-2.31393	2.2654	8.59586e-15	1.01646e-10
Ubash3b	V-CD8 vs T-CD8 (restimulated)	1.70188	3.07098	8.05575e-07	0.000287859
Capg	V-CD8 vs T-CD8 (restimulated)	1.49287	2.06194	9.0552e-06	0.00197739
Icos	V-CD8 vs T-CD8 (restimulated)	1.41774	2.70895	0.000107328	0.0108172
Pdcd1	V-CD8 vs T-CD8 (restimulated)	1.39896	3.21575	0.000326854	0.0224588
Lgals3	V-CD8 vs T-CD8 (restimulated)	1.37856	1.74652	8.00288e-05	0.00902733
Havcr2	V-CD8 vs T-CD8 (restimulated)	1.3551	2.4084	7.51946e-05	0.00872652
Prf1	V-CD8 vs T-CD8 (restimulated)	1.34522	2.19251	0.000171478	0.0144772
Nfil3	V-CD8 vs T-CD8 (restimulated)	1.34447	2.5651	0.000149669	0.0133705
Ccr7	V-CD8 vs T-CD8 (restimulated)	1.29926	1.50503	0.000101667	0.0103349
Klrk1	V-CD8 vs T-CD8 (restimulated)	1.27745	3.11826	0.000827901	0.0422624
Spry1	V-CD8 vs T-CD8 (restimulated)	1.26052	2.38123	0.000373513	0.0246445
Cd9	V-CD8 vs T-CD8 (restimulated)	1.16713	2.47207	0.000200309	0.0158527
Bzw1	V-CD8 vs T-CD8 (restimulated)	-1.00326	4.26246	0.000153028	0.0134664
Paics	V-CD8 vs T-CD8 (restimulated)	-1.00649	1.48535	0.00053087	0.0309902
Cmtm6	V-CD8 vs T-CD8 (restimulated)	-1.00801	0.881435	9.36263e-05	0.00989529
Acly	V-CD8 vs T-CD8 (restimulated)	-1.00955	1.06938	0.00019553	0.015579
Jak2	V-CD8 vs T-CD8 (restimulated)	-1.01039	1.63432	0.000962778	0.0473045
Tm9sf3	V-CD8 vs T-CD8 (restimulated)	-1.01645	1.08085	0.000177228	0.014513
Slc1a5	V-CD8 vs T-CD8 (restimulated)	-1.01705	5.73013	1.18965e-06	0.000389677
Ccnl1	V-CD8 vs T-CD8 (restimulated)	-1.01791	3.03558	0.000724688	0.0384933
Ppp1r16b	V-CD8 vs T-CD8 (restimulated)	-1.0228	3.09622	2.39044e-05	0.00388439
Tex10	V-CD8 vs T-CD8 (restimulated)	-1.02393	1.2868	0.00020438	0.016067
Celf1	V-CD8 vs T-CD8 (restimulated)	-1.02494	1.92859	0.000327841	0.0224588
Wsb1	V-CD8 vs T-CD8 (restimulated)	-1.02863	2.32139	0.000971658	0.0475427
Qrich1	V-CD8 vs T-CD8 (restimulated)	-1.02879	1.6711	0.000398301	0.0256821
Omt2a	V-CD8 vs T-CD8 (restimulated)	-1.03219	1.38701	0.000114582	0.0114504
Tgif2	V-CD8 vs T-CD8 (restimulated)	-1.03469	1.15984	0.000120185	0.0119094
Rab3gap1	V-CD8 vs T-CD8 (restimulated)	-1.03546	1.90258	1.71219e-05	0.00306795
Myo1g	V-CD8 vs T-CD8 (restimulated)	-1.03668	1.01839	0.000137256	0.0124502
Uspl1	V-CD8 vs T-CD8 (restimulated)	-1.03933	0.96245	3.33863e-05	0.00474327
Pprc1	V-CD8 vs T-CD8 (restimulated)	-1.04048	1.92971	0.000165162	0.0142909
Mak16	V-CD8 vs T-CD8 (restimulated)	-1.04072	2.88227	8.572e-05	0.00928847
Vav1	V-CD8 vs T-CD8 (restimulated)	-1.04142	1.18049	8.6286e-05	0.00928847
Mafk	V-CD8 vs T-CD8 (restimulated)	-1.05231	1.72936	0.000634036	0.0351012
Rhbdf2	V-CD8 vs T-CD8 (restimulated)	-1.05233	1.43351	0.000535958	0.0310294
Arhgef2	V-CD8 vs T-CD8 (restimulated)	-1.05358	1.21432	4.67502e-05	0.00617512
Ppp2r1b	V-CD8 vs T-CD8 (restimulated)	-1.06553	1.3674	0.000172262	0.0144772
Surf6	V-CD8 vs T-CD8 (restimulated)	-1.06696	1.38237	8.03825e-05	0.00902733
Lars	V-CD8 vs T-CD8 (restimulated)	-1.07066	2.21787	0.000176194	0.014513
Anapc16	V-CD8 vs T-CD8 (restimulated)	-1.07082	1.27165	3.64258e-05	0.00505333
Nabp1	V-CD8 vs T-CD8 (restimulated)	-1.07606	2.55826	0.000316545	0.0223515
Rnf4	V-CD8 vs T-CD8 (restimulated)	-1.07623	2.60504	0.000670022	0.0367484
Noc4l	V-CD8 vs T-CD8 (restimulated)	-1.08308	2.36562	0.000787728	0.0405628
Ftsj3	V-CD8 vs T-CD8 (restimulated)	-1.08672	3.15945	0.000266022	0.019854
Ppp5c	V-CD8 vs T-CD8 (restimulated)	-1.08896	1.30059	3.22163e-05	0.00469006
Sun2	V-CD8 vs T-CD8 (restimulated)	-1.08997	1.34109	0.000166033	0.0142909
Tbk1	V-CD8 vs T-CD8 (restimulated)	-1.09	0.902996	8.0523e-07	0.000287859
Hmgcr	V-CD8 vs T-CD8 (restimulated)	-1.09333	1.17588	7.04849e-05	0.00845143
Snrnp70	V-CD8 vs T-CD8 (restimulated)	-1.09406	3.17287	0.00044308	0.027355
Thoc2	V-CD8 vs T-CD8 (restimulated)	-1.09504	2.12633	9.39851e-05	0.00989529
Cltc	V-CD8 vs T-CD8 (restimulated)	-1.09671	1.60801	0.000455605	0.0276933
Rbm38	V-CD8 vs T-CD8 (restimulated)	-1.10041	1.50279	3.87246e-05	0.00530977
Umps	V-CD8 vs T-CD8 (restimulated)	-1.10381	1.7438	0.000632431	0.0351012
Xpot	V-CD8 vs T-CD8 (restimulated)	-1.10558	1.64547	0.000269068	0.0198972
Vbp1	V-CD8 vs T-CD8 (restimulated)	-1.10631	1.60836	2.42062e-05	0.00388439
Birc3	V-CD8 vs T-CD8 (restimulated)	-1.10647	1.34223	6.36955e-05	0.00790628
Arcn1	V-CD8 vs T-CD8 (restimulated)	-1.10679	1.80825	0.000169742	0.0144772
Eif2s3x	V-CD8 vs T-CD8 (restimulated)	-1.10897	1.99389	0.000299823	0.0216903
Pknox1	V-CD8 vs T-CD8 (restimulated)	-1.10956	1.4135	0.00046278	0.0279851
Cand1	V-CD8 vs T-CD8 (restimulated)	-1.11453	1.05107	7.09541e-05	0.00845143
Klf10	V-CD8 vs T-CD8 (restimulated)	-1.11483	0.673116	1.42111e-06	0.000452912
Cdk6	V-CD8 vs T-CD8 (restimulated)	-1.11685	1.30512	0.000414664	0.0262643
Pwp2	V-CD8 vs T-CD8 (restimulated)	-1.11869	1.74138	0.000324049	0.0224588
Tsr1	V-CD8 vs T-CD8 (restimulated)	-1.12001	2.68315	0.000917017	0.0455395
Ddx5	V-CD8 vs T-CD8 (restimulated)	-1.12544	5.74377	9.96571e-17	1.17516e-12
X2410002F23Rik	V-CD8 vs T-CD8 (restimulated)	-1.12808	2.74084	0.000131924	0.0123194
Thoc1	V-CD8 vs T-CD8 (restimulated)	-1.13308	1.64478	2.43762e-05	0.00388439
Dhx15	V-CD8 vs T-CD8 (restimulated)	-1.13402	1.99972	0.00012473	0.0121555
Fmnl1	V-CD8 vs T-CD8 (restimulated)	-1.14118	1.70788	1.66643e-05	0.00306795
Ssr3	V-CD8 vs T-CD8 (restimulated)	-1.14176	1.58521	7.59255e-05	0.00872652
Cse1l	V-CD8 vs T-CD8 (restimulated)	-1.14946	1.16022	1.56204e-05	0.0029709
Ywhaq	V-CD8 vs T-CD8 (restimulated)	-1.15154	2.49142	0.000302675	0.021763
Clic4	V-CD8 vs T-CD8 (restimulated)	-1.1583	1.68864	6.46372e-05	0.00791885
Aldh18a1	V-CD8 vs T-CD8 (restimulated)	-1.15939	1.94765	0.000174575	0.0144971
Sf3b3	V-CD8 vs T-CD8 (restimulated)	-1.17556	2.14129	0.000184347	0.0148892
Arfrp1	V-CD8 vs T-CD8 (restimulated)	-1.17934	2.27797	0.000315281	0.0223515
Plk3	V-CD8 vs T-CD8 (restimulated)	-1.1804	2.91492	0.000438582	0.0272198
Peli1	V-CD8 vs T-CD8 (restimulated)	-1.18485	3.09753	0.000249992	0.0188969
Myc	V-CD8 vs T-CD8 (restimulated)	-1.18949	4.58054	0.000124353	0.0121555
Wdr77	V-CD8 vs T-CD8 (restimulated)	-1.19178	3.13111	0.000596575	0.0336594
Brd2	V-CD8 vs T-CD8 (restimulated)	-1.19686	2.95836	7.3247e-06	0.00166102
Tagap	V-CD8 vs T-CD8 (restimulated)	-1.20296	4.74577	3.98894e-05	0.00540662
Bcat1	V-CD8 vs T-CD8 (restimulated)	-1.20974	1.88507	8.66462e-05	0.00928847
Tnpo3	V-CD8 vs T-CD8 (restimulated)	-1.21162	1.61535	4.69994e-05	0.00617512
Efr3a	V-CD8 vs T-CD8 (restimulated)	-1.21526	1.66853	0.000173107	0.0144772
Dop1b	V-CD8 vs T-CD8 (restimulated)	-1.22079	3.68613	0.000338083	0.0228977
Adss	V-CD8 vs T-CD8 (restimulated)	-1.23454	2.06561	4.7654e-05	0.00617512
Azin1	V-CD8 vs T-CD8 (restimulated)	-1.24144	1.72106	2.72177e-05	0.00422304
Plek	V-CD8 vs T-CD8 (restimulated)	-1.24262	3.53322	7.27516e-05	0.00857887
Dytn	V-CD8 vs T-CD8 (restimulated)	-1.24323	2.85611	1.71714e-05	0.00306795
Trav6d.5	V-CD8 vs T-CD8 (restimulated)	-1.24823	1.71133	3.00661e-07	0.000122255
Ddb1	V-CD8 vs T-CD8 (restimulated)	-1.2713	1.29437	1.09977e-06	0.000378273
Rgs3	V-CD8 vs T-CD8 (restimulated)	-1.27753	2.48492	3.39339e-05	0.00476367
Lrrfip1	V-CD8 vs T-CD8 (restimulated)	-1.28074	2.60696	0.000134258	0.0123194
Nup98	V-CD8 vs T-CD8 (restimulated)	-1.28283	1.86206	3.19373e-06	0.000875824
Fcrl6	V-CD8 vs T-CD8 (restimulated)	-1.28448	2.60386	1.81786e-05	0.00319943
Matr3	V-CD8 vs T-CD8 (restimulated)	-1.29525	2.64641	6.91659e-06	0.00159922
Smg5	V-CD8 vs T-CD8 (restimulated)	-1.29574	1.43834	1.27518e-05	0.00250616
Dkc1	V-CD8 vs T-CD8 (restimulated)	-1.29794	3.336	0.000126223	0.0121675
Exoc5	V-CD8 vs T-CD8 (restimulated)	-1.29983	1.11894	1.91394e-06	0.00056423
Pum2	V-CD8 vs T-CD8 (restimulated)	-1.30625	2.01088	2.98646e-05	0.00451491
Ranbp2	V-CD8 vs T-CD8 (restimulated)	-1.31801	1.67524	3.76853e-06	0.000966055
Usp4	V-CD8 vs T-CD8 (restimulated)	-1.326	1.38807	4.86797e-06	0.0011959
Map3k8	V-CD8 vs T-CD8 (restimulated)	-1.33134	0.803871	2.31803e-08	1.95244e-05
Stt3a	V-CD8 vs T-CD8 (restimulated)	-1.33138	2.72093	7.54463e-06	0.00167861
Tgoln1	V-CD8 vs T-CD8 (restimulated)	-1.33177	3.02725	2.66136e-05	0.00418437
Serinc3	V-CD8 vs T-CD8 (restimulated)	-1.33251	1.96995	1.12276e-06	0.000378273
Eif4g2	V-CD8 vs T-CD8 (restimulated)	-1.34174	3.74485	2.96843e-08	2.18773e-05
Ppat	V-CD8 vs T-CD8 (restimulated)	-1.36048	1.50647	9.97513e-06	0.00210048
Fgfr1op2	V-CD8 vs T-CD8 (restimulated)	-1.36434	1.82452	6.74988e-06	0.00159189
Canx	V-CD8 vs T-CD8 (restimulated)	-1.36497	2.6447	3.89472e-06	0.00097716
Eif4b	V-CD8 vs T-CD8 (restimulated)	-1.36798	2.76894	2.09578e-05	0.00353049
Gnai3	V-CD8 vs T-CD8 (restimulated)	-1.41554	1.79613	6.52659e-06	0.00157064
Mybbp1a	V-CD8 vs T-CD8 (restimulated)	-1.44432	3.18428	1.83609e-07	8.66045e-05
Ncf4	V-CD8 vs T-CD8 (restimulated)	-1.44829	2.62164	2.29373e-06	0.0006597
Nfkbid	V-CD8 vs T-CD8 (restimulated)	-1.44892	5.29148	1.37716e-05	0.0026622
Shmt1	V-CD8 vs T-CD8 (restimulated)	-1.45146	2.08079	9.75265e-06	0.00209097
Iars	V-CD8 vs T-CD8 (restimulated)	-1.47759	2.60137	2.80311e-06	0.000787005
Abce1	V-CD8 vs T-CD8 (restimulated)	-1.48916	2.39019	3.48704e-06	0.000934527
Hspa9	V-CD8 vs T-CD8 (restimulated)	-1.51982	4.33846	8.10075e-09	7.96034e-06
Luc7l	V-CD8 vs T-CD8 (restimulated)	-1.53168	2.07286	4.30118e-07	0.000169065
Cd274	V-CD8 vs T-CD8 (restimulated)	-1.59622	2.86478	3.57969e-06	0.000938037
Gm11634	V-CD8 vs T-CD8 (restimulated)	-1.64237	2.66474	1.68344e-06	0.000509004
Prkch	V-CD8 vs T-CD8 (restimulated)	-1.64272	2.07121	4.71012e-08	3.26716e-05
Caprin1	V-CD8 vs T-CD8 (restimulated)	-1.64767	2.8224	1.69402e-07	8.32331e-05
Rassf5	V-CD8 vs T-CD8 (restimulated)	-1.6486	2.78839	2.35559e-07	0.000106835
Ncoa4	V-CD8 vs T-CD8 (restimulated)	-1.65535	1.52424	5.60137e-08	3.30257e-05
Ehd1	V-CD8 vs T-CD8 (restimulated)	-1.67409	3.35515	6.65889e-07	0.000253296
Arhgef3	V-CD8 vs T-CD8 (restimulated)	-1.71322	2.99429	1.48543e-06	0.000460954
F2r	V-CD8 vs T-CD8 (restimulated)	-1.71588	1.85247	5.125e-08	3.30257e-05
Ipo5	V-CD8 vs T-CD8 (restimulated)	-1.72778	2.78645	6.77586e-08	3.80481e-05
Trav12.1	V-CD8 vs T-CD8 (restimulated)	-1.73819	2.15794	4.46364e-11	1.0527e-07
Zbtb1	V-CD8 vs T-CD8 (restimulated)	-1.73995	1.82904	5.54851e-08	3.30257e-05
Cflar	V-CD8 vs T-CD8 (restimulated)	-1.74106	3.29425	1.58004e-07	8.10079e-05
Aars	V-CD8 vs T-CD8 (restimulated)	-1.78663	3.02799	1.98857e-08	1.80378e-05
Furin	V-CD8 vs T-CD8 (restimulated)	-1.85112	2.50781	2.5174e-08	1.97901e-05
Slc16a1	V-CD8 vs T-CD8 (restimulated)	-1.86738	1.53511	7.14265e-10	1.20323e-06
Fam107b	V-CD8 vs T-CD8 (restimulated)	-1.94634	4.01705	4.06201e-09	5.32213e-06
Ivns1abp	V-CD8 vs T-CD8 (restimulated)	-2.00513	3.19795	1.91975e-12	5.65942e-09
Gm49339	V-CD8 vs T-CD8 (restimulated)	-2.09534	2.23118	4.78151e-09	5.63835e-06
Trbv2	V-CD8 vs T-CD8 (restimulated)	-2.34025	2.34351	1.99968e-14	7.86009e-11
Traj5	V-CD8 vs T-CD8 (restimulated)	-2.77715	3.16997	1.93086e-14	7.86009e-11

### Sheet: Table 2
Supplementary Table 2: GO and related genes enriched in Vir-CD8 compared to Tum-CD8
ID	Comparison	Description	GeneRatio	p.adjust	geneID
GO:0016032	V-CD8 vs T-CD8 (quiescent)	viral process	10/85	0.000133533	Stat1/Vcp/Ptbp1/Bsg/Sp100/Cdc42/Ist1/Ppib/Snx3/Phb
GO:0006753	V-CD8 vs T-CD8 (quiescent)	nucleoside phosphate metabolic process	8/85	0.00497525	Vcp/Cnp/Pgk1/Eno1/Gimap7/Myc/Atp5c1/Acly
GO:0045927	V-CD8 vs T-CD8 (quiescent)	positive regulation of growth	7/85	0.004762	Sash3/Dbnl/Serp1/Twf2/Cdc42/Ist1/Ppib
GO:0045862	V-CD8 vs T-CD8 (quiescent)	positive regulation of proteolysis	7/85	0.00534616	Stat1/Vcp/Prelid1/Eno1/Myc/Ist1/Ctsd
GO:0007159	V-CD8 vs T-CD8 (quiescent)	leukocyte cell-cell adhesion	7/85	0.00597422	Sash3/Skap1/Msn/Prkar1a/Itga4/Dpp4/Itgb2
GO:0050900	V-CD8 vs T-CD8 (quiescent)	leukocyte migration	7/85	0.00597422	Msn/Itga4/Dpp4/Bsg/Itgb2/Cdc42/Ppib
GO:0019693	V-CD8 vs T-CD8 (quiescent)	ribose phosphate metabolic process	7/85	0.00629772	Vcp/Pgk1/Eno1/Gimap7/Myc/Atp5c1/Acly
GO:0022613	V-CD8 vs T-CD8 (restimulated)	ribonucleoprotein complex biogenesis	14/122	5.22906e-06	Luc7l/Abce1/Mybbp1a/Eif4b/Usp4/Dkc1/Tsr1/Pwp2/Eif2s3x/Ftsj3/Noc4l/Surf6/Mak16/Celf1
GO:0006913	V-CD8 vs T-CD8 (restimulated)	nucleocytoplasmic transport	12/122	1.10849e-05	Ipo5/Hspa9/Abce1/Ranbp2/Nup98/Tnpo3/Cse1l/Thoc1/Ddx5/Xpot/Thoc2/Jak2
GO:0051169	V-CD8 vs T-CD8 (restimulated)	nuclear transport	12/122	1.10849e-05	Ipo5/Hspa9/Abce1/Ranbp2/Nup98/Tnpo3/Cse1l/Thoc1/Ddx5/Xpot/Thoc2/Jak2
GO:0008380	V-CD8 vs T-CD8 (restimulated)	RNA splicing	12/122	7.10044e-05	Ivns1abp/Luc7l/Usp4/Nup98/Sf3b3/Dhx15/Thoc1/Ddx5/Rbm38/Thoc2/Snrnp70/Celf1
GO:0072594	V-CD8 vs T-CD8 (restimulated)	establishment of protein localization to organelle	11/122	0.000526092	Ipo5/Ncoa4/Ranbp2/Dkc1/Nup98/Tnpo3/Cse1l/Ssr3/Ddx5/Rab3gap1/Jak2
GO:0006520	V-CD8 vs T-CD8 (restimulated)	cellular amino acid metabolic process	9/122	0.000526092	Aars/Iars/Shmt1/Ppat/Azin1/Adss/Bcat1/Aldh18a1/Lars

### Sheet: Table 3
Supplementary Table 3 : List of antibodies used in the study
Reagent	Clone	Source	Cat#	RRID
BUV395 anti-mouse CD8a	53-6.7	BD Biosciences	563786	AB_2732919
BUV737 anti-mouse CD45.1	A20	BD Biosciences	612811	AB_2738850
BV605 anti-mouse CD49a	Ha31/8	BD Biosciences	740519	AB_2740235
FITC anti-mouse IFNg	XMG1.2	BD Biosciences	562019	AB_395375
PE anti-mouse CD49a	Ha31/8	BD Biosciences	562115	AB_11153117
PE-Cyanine7 anti-mouse CD69	H1.2F3	BD Biosciences	561930	AB_394508
APC anti-mouse CD43 Activation-Associated Glycoform	1B11	Biolegend	121213	AB_528806
APC anti-mouse IL-2	JES6-5H4	Biolegend	503809	AB_315303
BV421 anti-mouse/human Mac-2 (Galectin-3)	M3/38	Biolegend	125416	AB_2566686
BV605 anti-mouse CD45.1	A20	Biolegend	110737	AB_11204076
BV605 anti-mouse/human CD44	IM7	Biolegend	103047	AB_2562451
BV650 anti-mouse TNFa	MP6-XT22	Biolegend	506333	AB_2562450
BV711 anti-mouse CD8a	53-6.7	Biolegend	100748	AB_2562100
FITC anti-rat/mouse-Bcl-2	BCL/10C4	Biolegend	633504	AB_2028394
PE anti-mouse CD43 Activation-Associated Glycoform	1B11	Biolegend	121208	AB_493388
PE-Cyanine7 anti-mouse CD9	MZ3	Biolegend	124815	AB_2783074
PE/Dazzle 594 anti-mouse CD279 (PD-1)	RMP1-30	Biolegend	109116	AB_2566548
CellTrace CFSE Cell Proliferation Kit		Invitrogen	C34554
CellTrace Violet Cell Proliferation Kit		Invitrogen	C34557
VioBlue anti-mouse CD44	IM7.8.1	Miltenyi Biotec	130-102-443
PE anti-mouse TIM-3	215008	R&D Systems	FAB1529P
Fixable Viability Dye eFluor 780		Thermo Fischer Scientific	65-0865-14
PE-Cyanine7 anti-mouse CD8a	53-6.7	Thermo Fischer Scientific	25-0081-82	AB_469584
PerCP-eFluor 710 anti-mouse CD49d	R1-2	Thermo Fischer Scientific	46-0492-80	AB_11150051
PerCP-eFluor 710 anti-mouse Ki67	SolA15	Thermo Fischer Scientific	46-5698-82	AB_11040981
